# Population estimation of a cryptic moss frog using acoustic spatially explicit capture recapture

**DOI:** 10.1101/2022.04.01.486679

**Authors:** Debra Stark, Andrew Turner, Berndt J. van Rensburg, John Measey

**Affiliations:** School of Biological Sciences, Centre for Biodiversity and Conservation Science, The University of Queensland, St Lucia, Queensland 4072, Australia; Centre for Invasion Biology, Department of Botany & Zoology, Stellenbosch University, Stellenbosch, South Africa; CapeNature Scientific Services, Private Bag X5014, Stellenbosch, 7599, South Africa; Biodiversity and Conservation Biology, University of the Western Cape, Private Bag X17, Bellville, 7535, South Africa; Department of Zoology, University of Johannesburg, Auckland Park, Johannesburg, 2006, South Africa

**Keywords:** Alien invasive plants, acoustics, off-reserve matrix, fire, spatial capture recapture, population estimation

## Abstract

Cryptic amphibians pose a problem for conservation managers as they are difficult to find to assess initial populations, and monitor changes during potentially threatening processes. The rough moss frog, *Arthroleptella rugosa*, is small and occurs in seepages on a single unprotected mountain in South Africa’s fire prone, biodiverse fynbos biome. The area is heavily impacted by invasive plants, which dry seepages and increase the frequency and intensity of fires, leading to the assessment of this species as Critically Endangered. We aimed to test the efficacy of acoustic spatially explicit capture recapture (aSCR) to estimate the entire population of calling adult *A. rugosa*, and assess the impacts by invasive plants. Using aSCR, our estimates suggest that the population of *A. rugosa* is more than five times that previously estimated using aural calling surveys on the mountain, at ∼2000 individuals. This despite an intense fire over the entire area three years earlier that reduced the calling population to a few tens of individuals. Our vegetation surveys suggest that the ongoing removal of invasive plants from the mountain is successful in areas occupied by *A. rugosa*, but that adjacent areas invaded by pines and hakea have a negative impact on calling density. The private public conservancy partnership on Klein Swartberg Mountain, is conserving this frog but will require ongoing management and monitoring to ensure conservation in the future.
