## Supplementary material for "Population estimation of a cryptic moss frog using acoustic spatially explicit capture recapture": Data file

Site	Rep	SubSample	ESA	PatchSize	MVH_Group	MVH	MGC_Group	MGC	Invasive	ISP	PopSize	Da	Da_se	Dc	Dc_se	mce	run_time
1	1	1	0.0338602	0.2009	> 185	185.5	> 95	96.8	High	Y	163.0574957	811.6351205	184.3327336	9716.431871	1948.712039	0.031324638	2.847884496
1	1	2	0.0788567	0.2009	> 185	185.5	> 95	96.8	High	Y	86.61434895	431.1316523	89.2289876	5161.26178	913.244989	0.041566132	33.49444275
1	1	3	0.129962	0.2009	> 185	185.5	> 95	96.8	High	Y	92.84225537	462.1316843	83.71131518	5532.376449	757.6752956	0.046948585	1.071080599
1	1	4	0.0663319	0.2009	> 185	185.5	> 95	96.8	High	Y	117.3896247	584.3186894	138.7710994	6995.129454	1414.350943	0.040420709	37.21803094
1	1	5	0.121231	0.2009	> 185	185.5	> 95	96.8	High	Y	60.90774519	303.1744409	72.26841636	3629.431164	742.9885566	0.046939909	36.6454443
1	1	6	0.110801	0.2009	> 185	185.5	> 95	96.8	High	Y	73.30538802	364.8849578	76.11297921	4368.194209	751.1222514	0.036306804	40.62991148
1	1	7	0.0688527	0.2009	> 185	185.5	> 95	96.8	High	Y	84.08760049	418.5545072	98.7685402	5010.695386	966.0141212	0.046197528	24.62452856
1	1	8	0.126631	0.2009	> 185	185.5	> 95	96.8	High	Y	98.99547776	492.7599689	82.28160568	5899.040771	809.7687185	0.043368378	1.326523342
1	1	9	0.141747	0.2009	> 185	185.5	> 95	96.8	High	Y	86.78079598	431.9601592	70.92223396	5171.180192	628.6945208	0.035774017	1.109834589
1	1	10	0.110825	0.2009	> 185	185.5	> 95	96.8	High	Y	70.56403217	351.2395827	76.43410693	4204.839576	736.9488184	0.039107715	36.25123145
1	2	1	0.0981304	0.2009	> 185	185.5	> 95	96.8	High	Y	121.7616165	606.0807192	100.7956	7255.652038	924.1790563	0.044032858	1.202977174
1	2	2	0.109478	0.2009	> 185	185.5	> 95	96.8	High	Y	127.3815786	634.0546469	101.8324045	7590.539916	875.4831696	0.040713403	1.514868113
1	2	3	0.104408	0.2009	> 185	185.5	> 95	96.8	High	Y	118.459459	589.6438973	93.60536753	7058.879799	920.9217542	0.04608633	1.319061844
1	2	4	0.101616	0.2009	> 185	185.5	> 95	96.8	High	Y	120.8881961	601.7331812	102.407647	7203.605798	929.9194516	0.03645753	1.257945253
1	2	5	0.124323	0.2009	> 185	185.5	> 95	96.8	High	Y	96.64855618	481.0779302	82.6275781	5759.190079	738.6741623	0.041382104	1.367170767
1	2	6	0.194636	0.2009	> 185	185.5	> 95	96.8	High	Y	81.9093215	407.7119039	76.02699903	4880.893936	627.3641554	0.037248858	3.371445117
1	2	7	0.160752	0.2009	> 185	185.5	> 95	96.8	High	Y	98.65272975	491.0539061	89.93019112	5878.616762	721.0734205	0.040932639	2.481025518
1	2	8	0.10392	0.2009	> 185	185.5	> 95	96.8	High	Y	121.4379836	604.4698041	99.11959462	7236.367083	916.2497105	0.039197802	1.326468379
1	2	9	0.124265	0.2009	> 185	185.5	> 95	96.8	High	Y	118.1665781	588.1860533	100.5273019	7041.427324	805.4711437	0.042872538	1.794688308
1	2	10	0.158162	0.2009	> 185	185.5	> 95	96.8	High	Y	73.53013035	366.0036354	78.72733404	4381.586378	722.6175134	0.039824089	1.732504369
1	3	1	0.0563387	0.2009	> 185	185.5	> 95	96.8	High	Y	61.65912169	306.9144933	90.86348752	3674.204934	996.8196035	0.044794844	14.99299404
1	3	2	0.0849123	0.2009	> 185	185.5	> 95	96.8	High	Y	41.50331874	206.5869524	73.88503548	2473.140945	810.2780425	0.046827551	23.99799289
1	3	3	0.0836973	0.2009	> 185	185.5	> 95	96.8	High	Y	40.70226643	202.5996338	81.88732949	2425.407045	915.1124498	0.046667051	24.71542784
1	3	4	0.0550187	0.2009	> 185	185.5	> 95	96.8	High	Y	60.08828929	299.0955166	110.4551473	3580.600613	1252.392054	0.038367074	1.360305217
1	3	5	0.0399395	0.2009	> 185	185.5	> 95	96.8	High	Y	65.54753763	326.2694755	140.5987739	3905.911721	1569.889633	0.033640471	12.25457307
1	3	6	0.0411401	0.2009	> 185	185.5	> 95	96.8	High	Y	80.76701225	402.0259445	191.8622416	4812.824879	2091.077307	0.048493995	16.43099379
1	3	7	0.0693664	0.2009	> 185	185.5	> 95	96.8	High	Y	88.54534014	440.7433556	80.33215086	5276.3276	853.8885085	0.039478742	31.58397275
1	3	8	0.0661855	0.2009	> 185	185.5	> 95	96.8	High	Y	78.60187093	391.2487353	85.49743584	4683.806289	853.4370119	0.044428672	29.33035348
1	3	9	0.0724345	0.2009	> 185	185.5	> 95	96.8	High	Y	91.05022478	453.2116714	95.52075788	5425.591152	922.5766408	0.04061425	38.46265326
1	3	10	0.0807048	0.2009	> 185	185.5	> 95	96.8	High	Y	75.89749894	377.7874512	78.94323389	4522.655487	798.734963	0.038744649	35.16045763
2	1	1	0.0731914	0.2371	90 - 100	98	90 - 95	90.5	High	Y	92.81536567	391.4608421	70.04912674	4686.34551	700.4682694	0.040428397	17.5903188
2	1	2	0.118977	0.2371	90 - 100	98	90 - 95	90.5	High	Y	68.58337142	289.2592637	52.39808164	3462.846614	538.6214467	0.040852104	27.91973068
2	1	3	0.103547	0.2371	90 - 100	98	90 - 95	90.5	High	Y	88.9404445	375.1178596	61.33071597	4490.696662	637.5883554	0.041364075	30.41859602
2	1	4	0.0980423	0.2371	90 - 100	98	90 - 95	90.5	High	Y	58.98681155	248.7845279	49.82168116	2978.306205	558.6093737	0.037075954	16.82290741
2	1	5	0.135099	0.2371	90 - 100	98	90 - 95	90.5	High	Y	70.36776705	296.7851837	56.1413388	3552.942628	559.7851485	0.042670048	32.87754242
2	1	6	0.133404	0.2371	90 - 100	98	90 - 95	90.5	High	Y	122.3334978	515.9573929	83.88449494	6176.747075	679.9657983	0.04624276	1.040558489
2	1	7	0.0929875	0.2371	90 - 100	98	90 - 95	90.5	High	Y	60.48940797	255.1219231	54.29883012	3054.17388	616.7277787	0.042854404	15.39694988
2	1	8	0.145654	0.2371	90 - 100	98	90 - 95	90.5	High	Y	71.79543864	302.8065738	53.99366252	3625.027269	537.0987439	0.03901907	38.92544258
2	1	9	0.108683	0.2371	90 - 100	98	90 - 95	90.5	High	Y	74.35026233	313.581874	56.12457812	3754.023006	589.9847338	0.038504653	26.44267042
2	1	10	0.140683	0.2371	90 - 100	98	90 - 95	90.5	High	Y	85.31330659	359.819935	59.00506974	4307.558651	551.0878324	0.045723733	42.67332195
2	2	1	0.112895	0.2371	90 - 100	98	90 - 95	90.5	High	Y	86.13739161	363.2956204	62.9514217	4349.16757	594.4250031	0.034976222	31.13124497
2	2	2	0.0876899	0.2371	90 - 100	98	90 - 95	90.5	High	Y	80.17964593	338.1680554	65.19376836	4048.35472	670.7589099	0.037663869	28.94946417
2	2	3	0.312737	0.2371	90 - 100	98	90 - 95	90.5	High	Y	383.2703838	1616.492551	149.7443309	19351.72511	4.62E-08	0.115796018	6.278217922
2	2	4	0.107594	0.2371	90 - 100	98	90 - 95	90.5	High	Y	103.6345887	437.0923185	72.83980962	5232.61947	704.1964694	0.048273849	17.42217181
2	2	5	0.108898	0.2371	90 - 100	98	90 - 95	90.5	High	Y	87.11674621	367.4261755	64.36748139	4398.616215	635.0606568	0.055289795	41.35264043
2	2	6	0.125139	0.2371	90 - 100	98	90 - 95	90.5	High	Y	117.2761483	494.6273652	76.74258661	5921.396172	730.3096987	0.045309053	1.474286414
2	2	7	0.120559	0.2371	90 - 100	98	90 - 95	90.5	High	Y	103.6605795	437.2019381	68.92079509	5233.931773	628.5403758	0.04025858	1.050637621
2	2	8	0.0667954	0.2371	90 - 100	98	90 - 95	90.5	High	Y	105.557554	445.2026738	87.42630237	5329.712009	903.8894183	0.037276589	23.00724664
2	2	9	0.130407	0.2371	90 - 100	98	90 - 95	90.5	High	Y	91.1249907	384.3314665	66.8956281	4600.996698	656.4051586	0.044345503	1.112914255
2	2	10	0.0708137	0.2371	90 - 100	98	90 - 95	90.5	High	Y	100.4067666	423.47856	82.58285364	5069.643333	851.7034347	0.039688938	22.25576207
2	3	1	0.100436	0.2371	90 - 100	98	90 - 95	90.5	High	Y	58.76433674	247.8462115	50.78168772	2967.073217	534.7919382	0.039370653	15.81364516
2	3	2	0.120846	0.2371	90 - 100	98	90 - 95	90.5	High	Y	68.99762526	291.006433	56.75862263	3483.762726	586.7403501	0.039495785	34.66154499
2	3	3	0.0239725	0.2371	90 - 100	98	90 - 95	90.5	High	Y	395.7913959	1669.301543	192.0881752	19983.92419	1564.440863	0.071184989	50.5685655
2	3	4	0.156493	0.2371	90 - 100	98	90 - 95	90.5	High	Y	57.33078435	241.8000184	46.85367979	2894.691648	473.563575	0.037959315	33.20160309
2	3	5	0.168833	0.2371	90 - 100	98	90 - 95	90.5	High	Y	54.31361189	229.0747022	42.77301065	2742.351435	451.0345664	0.047188338	35.80947568
2	3	6	0.179255	0.2371	90 - 100	98	90 - 95	90.5	High	Y	47.95167401	202.2424041	38.40030346	2421.130495	385.1256491	0.045257631	34.24995781
2	3	7	0.197328	0.2371	90 - 100	98	90 - 95	90.5	High	Y	66.14283151	278.9659701	50.83344306	3339.621185	483.6988653	0.041542473	1.012543167
2	3	8	0.168106	0.2371	90 - 100	98	90 - 95	90.5	High	Y	63.03136364	265.8429508	48.70647502	3182.519897	470.533708	0.045456596	47.53232883
2	3	9	0.147335	0.2371	90 - 100	98	90 - 95	90.5	High	Y	43.68819699	184.2606368	41.92134445	2205.863052	426.1093149	0.037478031	21.85715267
2	3	10	0.201709	0.2371	90 - 100	98	90 - 95	90.5	High	Y	58.52038931	246.8173315	46.84330469	2954.756055	438.9293807	0.04346244	56.44371054
3	1	1	0.109698	0.4366	120 - 130	126.5	< 90	89	Med	Y	218.0936625	499.5273991	85.01210999	5980.056578	819.2656657	0.041117326	11.77446117
3	1	2	0.105955	0.4366	120 - 130	126.5	< 90	89	Med	Y	210.997167	483.2734014	103.6164852	5785.473005	930.8169822	0.039725997	10.82830067
3	1	3	0.136014	0.4366	120 - 130	126.5	< 90	89	Med	Y	139.4306454	319.355578	129.0171335	3823.142491	1328.323904	0.045546685	17.44266168
3	1	4	0.116269	0.4366	120 - 130	126.5	< 90	89	Med	Y	144.9154527	331.9181236	61.84446583	3973.534108	628.492012	0.040669406	8.710515026
3	1	5	0.119768	0.4366	120 - 130	126.5	< 90	89	Med	Y	52.07054773	119.2637373	36.0500457	1427.757313	393.5625498	0.048370444	4.228799995
3	2	1	0.150878	0.4366	120 - 130	126.5	< 90	89	Med	Y	204.0108896	467.2718497	87.92928368	5593.911572	783.5586088	0.042674686	16.97700219
3	2	2	0.128509	0.4366	120 - 130	126.5	< 90	89	Med	Y	191.561367	438.7571393	83.18602439	5252.549754	717.8007641	0.042218018	12.29734411
3	2	3	0.105575	0.4366	120 - 130	126.5	< 90	89	Med	Y	173.0665274	396.3960774	70.29474532	4745.427327	697.9398876	0.041104875	7.499788153
3	2	4	0.113084	0.4366	120 - 130	126.5	< 90	89	Med	Y	65.55822545	150.1562654	38.07942472	1797.585005	433.7671409	0.039486846	4.658774865
3	2	5	0.170326	0.4366	120 - 130	126.5	< 90	89	Med	Y	149.2414596	341.8265222	66.03925243	4092.151795	600.7799487	0.043437553	12.67042789
3	2	6	0.156414	0.4366	120 - 130	126.5	< 90	89	Med	Y	210.780247	482.776562	82.34449444	5779.525128	701.5223089	0.043606855	18.01861003
3	2	7	0.139104	0.4366	120 - 130	126.5	< 90	89	Med	Y	116.9319202	267.8239126	52.69355328	3206.234839	523.9820177	0.045086995	7.604844069
3	2	8	0.176215	0.4366	120 - 130	126.5	< 90	89	Med	Y	166.8129758	382.07278	68.67407502	4573.956995	614.8918558	0.047793079	17.00049558
3	2	9	0.178226	0.4366	120 - 130	126.5	< 90	89	Med	Y	180.2782808	412.9140651	77.23755573	4943.171236	635.8025211	0.036324327	21.05788256
3	2	10	0.139447	0.4366	120 - 130	126.5	< 90	89	Med	Y	115.8596907	265.3680502	49.79164308	3176.834659	495.7057645	0.036597941	7.86868153
3	3	1	0.130984	0.4366	120 - 130	126.5	< 90	89	Med	Y	212.7218115	487.2235719	89.25478566	5832.762189	778.2073392	0.041954256	12.40562968
3	3	2	0.159138	0.4366	120 - 130	126.5	< 90	89	Med	Y	146.2126791	334.8893245	65.20541808	4009.103628	586.1507695	0.039389095	12.1055473
3	3	3	0.196095	0.4366	120 - 130	126.5	< 90	89	Med	Y	179.4724002	411.0682552	70.98927491	4921.074255	611.6855787	0.045199901	28.31437055
3	3	4	0.21279	0.4366	120 - 130	126.5	< 90	89	Med	Y	125.8230343	288.1883517	76.37144123	3450.026267	665.5304645	0.046889033	22.76498902
3	3	5	0.155875	0.4366	120 - 130	126.5	< 90	89	Med	Y	175.7122615	402.4559357	71.70217221	4817.972488	638.399077	0.039610757	15.07549982
3	3	6	0.171956	0.4366	120 - 130	126.5	< 90	89	Med	Y	170.308283	390.0785226	68.02855077	4669.79717	631.7062759	0.039361431	16.02945719
3	3	7	0.220905	0.4366	120 - 130	126.5	< 90	89	Med	Y	84.77637725	194.1740203	46.14771563	2324.540414	456.1514156	0.038772044	22.76832168
3	3	8	0.147062	0.4366	120 - 130	126.5	< 90	89	Med	Y	166.8981497	382.2678647	73.14291913	4576.292437	683.9142538	0.038197469	12.58012611
3	3	9	0.139605	0.4366	120 - 130	126.5	< 90	89	Med	Y	221.2693851	506.801157	82.69783566	6067.133851	772.4601182	0.040260034	14.62531665
3	3	10	0.158382	0.4366	120 - 130	126.5	< 90	89	Med	Y	181.6811363	416.1272018	73.2359631	4981.637073	662.288216	0.042380795	15.79057924
3	4	1	0.136614	0.4366	120 - 130	126.5	< 90	89	Med	Y	115.8595098	265.3676358	57.62688673	3176.829698	562.238211	0.043582275	8.38775688
3	4	2	0.225504	0.4366	120 - 130	126.5	< 90	89	Med	Y	66.79354028	152.9856626	40.33244195	1831.456932	388.8295939	0.042048192	11.12148495
3	4	3	0.150477	0.4366	120 - 130	126.5	< 90	89	Med	Y	66.40745407	152.1013607	38.20058645	1820.870575	400.7876467	0.039201141	6.880671036
3	4	4	0.162088	0.4366	120 - 130	126.5	< 90	89	Med	Y	68.85057846	157.6971564	37.76797778	1887.860243	409.4159122	0.037785164	7.173639234
3	4	5	0.192587	0.4366	120 - 130	126.5	< 90	89	Med	Y	40.14644471	91.95246155	28.92653326	1100.802325	318.2459374	0.035990235	5.102987889
3	4	6	0.156563	0.4366	120 - 130	126.5	< 90	89	Med	Y	56.37208074	129.1160805	39.3519566	1545.703935	393.7307216	0.041605462	6.204544711
3	4	7	0.271002	0.4366	120 - 130	126.5	< 90	89	Med	Y	24.89645257	57.02348275	29.65637814	682.6525506	321.2533795	0.040502434	6.792555622
3	4	8	0.20322	0.4366	120 - 130	126.5	< 90	89	Med	Y	54.91531009	125.7794551	42.95277668	1505.759762	408.9563294	0.035081074	8.41998231
3	4	9	0.210645	0.4366	120 - 130	126.5	< 90	89	Med	Y	63.88706573	146.3285976	40.71956932	1751.762355	400.3857658	0.036075448	9.009445667
3	4	10	0.159928	0.4366	120 - 130	126.5	< 90	89	Med	Y	59.97468006	137.3675677	36.5425438	1644.486025	378.8350583	0.039790983	6.078974489
4	1	1	0.074233	0.7933	< 60	53.95	90 - 95	94.1	Low	N	428.4852584	540.1301632	122.9746016	6466.129668	1261.854599	0.039700322	21.35408683
4	1	2	0.0953982	0.7933	< 60	53.95	90 - 95	94.1	Low	N	335.5044753	422.9225706	95.90259336	5062.987345	1054.114926	0.04354636	22.95823062
4	1	3	0.0909659	0.7933	< 60	53.95	90 - 95	94.1	Low	N	217.2415399	273.84538	63.65491895	3278.320406	703.3771341	0.03864762	13.15955298
4	1	4	0.0782672	0.7933	< 60	53.95	90 - 95	94.1	Low	N	358.9861115	452.5225154	84.65604472	5417.34097	863.8147953	0.035652915	15.44765902
4	1	5	0.0985962	0.7933	< 60	53.95	90 - 95	94.1	Low	N	311.1803689	392.260644	99.81651326	4695.920281	1090.692897	0.045546665	21.01524369
4	1	6	0.102928	0.7933	< 60	53.95	90 - 95	94.1	Low	N	462.257341	582.7018039	122.9843062	6975.773023	1255.46314	0.040110623	38.4112033
4	1	7	0.104012	0.7933	< 60	53.95	90 - 95	94.1	Low	N	394.3647635	497.1193288	101.0809534	5951.228536	963.0506571	0.043088668	29.96122157
4	1	8	0.109722	0.7933	< 60	53.95	90 - 95	94.1	Low	N	335.1910341	422.5274601	94.51771921	5058.257307	956.630215	0.044911828	28.56993696
4	1	9	0.0951321	0.7933	< 60	53.95	90 - 95	94.1	Low	N	389.3824197	490.8387996	88.13402332	5876.04163	839.2307721	0.041525767	25.93885803
4	1	10	0.11506	0.7933	< 60	53.95	90 - 95	94.1	Low	N	391.0532311	492.9449528	97.68315906	5901.255292	907.0584096	0.039879375	32.88770973
4	2	1	0.202399	0.7933	< 60	53.95	90 - 95	94.1	Low	N	239.9865079	302.5167123	60.22205293	3621.557213	601.61721	0.037023054	48.18327586
4	2	2	0.179286	0.7933	< 60	53.95	90 - 95	94.1	Low	N	385.8740288	486.4162723	86.0104316	5823.09766	807.9947589	0.042365665	1.1047558
4	2	3	0.133261	0.7933	< 60	53.95	90 - 95	94.1	Low	N	516.1610942	650.6505663	104.8305903	7789.216779	903.6126811	0.042393828	57.06552385
4	2	4	0.176755	0.7933	< 60	53.95	90 - 95	94.1	Low	N	352.409384	444.2321744	80.78647103	5318.093746	799.0130971	0.039621457	59.03880628
4	2	5	0.163405	0.7933	< 60	53.95	90 - 95	94.1	Low	N	409.5884929	516.3097099	95.64592379	6180.964813	853.028243	0.040494438	58.7484117
4	2	6	0.168903	0.7933	< 60	53.95	90 - 95	94.1	Low	N	383.3097612	483.1838664	82.42847747	5784.401143	778.3167803	0.040395544	58.22168185
4	2	7	0.226077	0.7933	< 60	53.95	90 - 95	94.1	Low	N	403.6160711	508.7811308	84.30529033	6090.836966	723.6651214	0.043320761	1.840183635
4	2	8	0.232525	0.7933	< 60	53.95	90 - 95	94.1	Low	N	387.2943111	488.2066193	88.77894135	5844.530671	710.0003205	0.037964125	1.760331377
4	2	9	0.164577	0.7933	< 60	53.95	90 - 95	94.1	Low	N	456.1972404	575.0627006	99.59042907	6884.322044	862.0612956	0.042736559	1.095153269
4	2	10	0.127108	0.7933	< 60	53.95	90 - 95	94.1	Low	N	401.4285879	506.0236833	103.4839549	6057.82638	1007.49276	0.039714335	42.45769295
4	3	1	0.191556	0.7933	< 60	53.95	90 - 95	94.1	Low	N	377.0697921	475.3180287	85.54921441	5690.235829	789.6730372	0.037615971	1.180242361
4	3	2	0.21939	0.7933	< 60	53.95	90 - 95	94.1	Low	N	354.6035442	446.9980389	76.63059286	5351.205094	683.4292683	0.039220589	1.342222935
4	3	3	0.198567	0.7933	< 60	53.95	90 - 95	94.1	Low	N	341.0629503	429.9293462	83.08300467	5146.868459	753.3484322	0.039623276	1.063318458
4	3	4	0.192745	0.7933	< 60	53.95	90 - 95	94.1	Low	N	317.6723129	400.4441106	84.44570977	4793.888066	755.1430118	0.042216875	59.60032792
4	3	5	0.251993	0.7933	< 60	53.95	90 - 95	94.1	Low	N	328.1842983	413.6950691	74.33145691	4952.52097	638.8161212	0.033385554	1.384584923
4	3	6	0.2944	0.7933	< 60	53.95	90 - 95	94.1	Low	N	283.1619345	356.9418058	65.72472225	4273.103332	537.7895898	0.040949707	1.463557201
4	3	7	0.193883	0.7933	< 60	53.95	90 - 95	94.1	Low	N	340.0746273	428.6835085	77.63667286	5131.954002	728.7098968	0.039590171	1.100357252
4	3	8	0.270319	0.7933	< 60	53.95	90 - 95	94.1	Low	N	280.1951754	353.2020362	71.71779058	4228.332948	588.1673456	0.039054828	1.461196417
4	3	9	0.239946	0.7933	< 60	53.95	90 - 95	94.1	Low	N	343.2810162	432.725345	80.79531963	5180.340559	669.4692644	0.041512998	1.357591262
4	3	10	0.194815	0.7933	< 60	53.95	90 - 95	94.1	Low	N	350.0137444	441.2123338	89.78457208	5281.941939	844.5414734	0.043073109	1.063987941
5	1	1	0.0731438	0.1524	60 - 70	67.04761905	> 95	96	Med	N	219.1226769	1437.812841	152.9797474	17212.67372	355.3744665	0.073418897	3.405236253
5	1	2	0.0671836	0.1524	60 - 70	67.04761905	> 95	96	Med	N	241.7833875	1586.505168	154.9180815	18992.73329	108.5600171	0.259488641	3.941895006
5	1	3	0.0559508	0.1524	60 - 70	67.04761905	> 95	96	Med	N	254.606319	1670.645138	150.5226873	20000.00893	59.4208591	0.307050343	1.453820549
5	1	4	0.0669194	0.1524	60 - 70	67.04761905	> 95	96	Med	N	215.9150716	1416.765562	145.0894634	16960.70773	418.2597277	0.112020353	4.927556522
5	1	5	0.0740919	0.1524	60 - 70	67.04761905	> 95	96	Med	N	229.3769084	1505.097824	140.030116	18018.17109	150.9128202	0.299195475	10.95627556
5	1	6	0.0665704	0.1524	60 - 70	67.04761905	> 95	96	Med	N	254.606319	1670.645138	139.9135107	20000.00894	60.507484	0.629815118	9.652837766
5	1	7	0.072345	0.1524	60 - 70	67.04761905	> 95	96	Med	N	252.3361397	1655.748948	146.4698593	19821.68027	35.44289461	0.437859563	5.401631873
5	1	8	0.0673198	0.1524	60 - 70	67.04761905	> 95	96	Med	N	254.6063191	1670.645138	136.3514216	20000.00894	34.02273351	0.404311531	10.06929272
5	1	9	0.089901	0.1524	60 - 70	67.04761905	> 95	96	Med	N	195.8378211	1285.025073	151.3367948	15383.58587	763.949483	0.041656051	3.036420654
5	1	10	0.0659747	0.1524	60 - 70	67.04761905	> 95	96	Med	N	254.6063191	1670.645139	141.7617022	20000.00895	119.4721495	0.317693746	4.690376902
5	2	1	0.056789	0.1524	60 - 70	67.04761905	> 95	96	Med	N	33.8494352	222.1091549	63.65650303	2658.963883	701.0108338	0.034709284	11.00197719
5	2	2	0.0886423	0.1524	60 - 70	67.04761905	> 95	96	Med	N	35.61637319	233.7032361	59.85912138	2797.761598	626.2278879	0.040765357	22.12975405
5	2	3	0.0820192	0.1524	60 - 70	67.04761905	> 95	96	Med	N	42.68311945	280.0729623	69.79658362	3352.873463	721.1061013	0.044497372	25.76520917
5	2	4	0.0791233	0.1524	60 - 70	67.04761905	> 95	96	Med	N	28.15612073	184.7514484	54.05991084	2211.738767	576.0948783	0.039110843	14.54570564
5	2	5	0.0760588	0.1524	60 - 70	67.04761905	> 95	96	Med	N	40.16988256	263.5819066	65.00908117	3155.451967	694.7356741	0.037322265	19.2319784
5	2	6	0.10351	0.1524	60 - 70	67.04761905	> 95	96	Med	N	34.80518155	228.3804564	54.59830988	2734.040321	610.4379215	0.042715165	27.88901101
5	2	7	0.105978	0.1524	60 - 70	67.04761905	> 95	96	Med	N	33.39399478	219.1207006	60.76882472	2623.187816	645.8293835	0.042204358	29.28814016
5	2	8	0.0870431	0.1524	60 - 70	67.04761905	> 95	96	Med	N	55.5761293	364.6727644	83.2556476	4365.653951	857.042289	0.044001991	37.38454718
5	2	9	0.107237	0.1524	60 - 70	67.04761905	> 95	96	Med	N	30.27166697	198.6329853	55.3542004	2377.920596	598.8501205	0.035415853	28.02746135
5	2	10	0.0916266	0.1524	60 - 70	67.04761905	> 95	96	Med	N	23.8971396	156.8053779	46.95804991	1877.184381	529.6770041	0.038765927	12.92592031
5	3	1	0.11523	0.1524	60 - 70	67.04761905	> 95	96	Med	N	64.07704492	420.4530506	83.11334401	5033.423663	783.3092882	0.04203714	1.24918782
5	3	2	0.0881859	0.1524	60 - 70	67.04761905	> 95	96	Med	N	62.79555752	412.0443407	80.48563469	4932.759392	819.2362868	0.040683872	44.75484682
5	3	3	0.088335	0.1524	60 - 70	67.04761905	> 95	96	Med	N	63.98664163	419.8598532	86.0827952	5026.322243	843.3076782	0.044009203	47.64830264
5	3	4	0.0992449	0.1524	60 - 70	67.04761905	> 95	96	Med	N	69.52326559	456.1894067	82.55389357	5461.238898	821.6673482	0.045355549	58.50539365
5	3	5	0.088444	0.1524	60 - 70	67.04761905	> 95	96	Med	N	73.40754975	481.6768356	94.30684273	5766.359832	939.901044	0.040057733	1.230684872
5	3	6	0.103996	0.1524	60 - 70	67.04761905	> 95	96	Med	N	94.13441362	617.6798794	106.90912	7394.510556	906.4745026	0.041830879	1.66272179
5	3	7	0.103839	0.1524	60 - 70	67.04761905	> 95	96	Med	N	80.54587048	528.5162105	97.12925808	6327.094063	984.5234436	0.040885077	1.311200889
5	3	8	0.0752562	0.1524	60 - 70	67.04761905	> 95	96	Med	N	79.84331663	523.9062771	98.83485528	6271.906574	997.6020817	0.036496774	49.73272402
5	3	9	0.103328	0.1524	60 - 70	67.04761905	> 95	96	Med	N	87.47440594	573.9790416	108.9972539	6871.349098	965.7811672	0.033590508	1.39055096
5	3	10	0.106625	0.1524	60 - 70	67.04761905	> 95	96	Med	N	101.7234766	667.4768808	115.5618983	7990.651802	1052.68372	0.035909928	1.789744451
6	1	1	0.154693	0.3644	80 - 90	84.88888889	> 95	98.5	Low	N	64.14751578	176.0359928	44.30025353	2107.402314	441.1179276	0.04395854	51.85317716
6	1	2	0.198053	0.3644	80 - 90	84.88888889	> 95	98.5	Low	N	49.94997428	137.0745727	38.70224036	1640.978456	370.2085133	0.045726758	57.74120442
6	1	3	0.157466	0.3644	80 - 90	84.88888889	> 95	98.5	Low	N	57.02544034	156.4913292	41.81485466	1873.424769	438.858509	0.041010286	48.34830219
6	1	4	0.157762	0.3644	80 - 90	84.88888889	> 95	98.5	Low	N	54.79576687	150.3725765	44.55101328	1800.174558	403.3110674	0.039288958	2.09786729
6	1	5	0.104982	0.3644	80 - 90	84.88888889	> 95	98.5	Low	N	69.58681512	190.9627199	51.26680001	2286.096561	512.276732	0.040392284	18.47207789
6	1	6	0.151896	0.3644	80 - 90	84.88888889	> 95	98.5	Low	N	54.50719863	149.5806768	40.54888252	1790.694388	389.5561139	0.036828138	24.43522787
6	1	7	0.169066	0.3644	80 - 90	84.88888889	> 95	98.5	Low	N	75.97797741	208.5015845	45.03638899	2496.061826	460.279434	0.039605504	44.40006962
6	1	8	0.198919	0.3644	80 - 90	84.88888889	> 95	98.5	Low	N	96.40413619	264.5558073	60.2040305	3167.110951	523.454378	0.044619538	1.318133002
6	1	9	0.192036	0.3644	80 - 90	84.88888889	> 95	98.5	Low	N	57.06269944	156.593577	40.48342649	1874.648821	409.6641323	0.035862857	40.19924331
6	1	10	0.181692	0.3644	80 - 90	84.88888889	> 95	98.5	Low	N	82.09033509	225.2753433	51.78463992	2696.867681	511.9094637	0.040978561	53.45929111
6	2	1	0.172548	0.3644	80 - 90	84.88888889	> 95	98.5	Low	N	407.2790581	1117.670302	159.4896126	13380.11019	1001.867501	0.036157184	4.98533054
6	2	2	0.183523	0.3644	80 - 90	84.88888889	> 95	98.5	Low	N	108.6381399	298.1288142	59.79427358	3569.027805	544.0991669	0.042628359	1.269252937
6	2	3	0.161781	0.3644	80 - 90	84.88888889	> 95	98.5	Low	N	108.3744057	297.405065	67.23945347	3560.363492	608.1690444	0.038568967	1.018322691
6	2	4	0.172664	0.3644	80 - 90	84.88888889	> 95	98.5	Low	N	154.4512998	423.8509873	81.29591947	5074.10182	702.1528963	0.041252346	1.917629438
6	2	5	0.228881	0.3644	80 - 90	84.88888889	> 95	98.5	Low	N	85.77945432	235.3991611	56.17224423	2818.064243	529.7995852	0.043742706	2.655159482
6	2	6	0.17973	0.3644	80 - 90	84.88888889	> 95	98.5	Low	N	107.2051567	294.1963686	69.02745427	3521.950812	598.3625339	0.040281387	1.20916656
6	2	7	0.185573	0.3644	80 - 90	84.88888889	> 95	98.5	Low	N	113.3431925	311.0405941	66.84286571	3723.600255	591.9896434	0.039630255	1.40824374
6	2	8	0.185618	0.3644	80 - 90	84.88888889	> 95	98.5	Low	N	130.5346297	358.2179741	71.82970281	4288.38089	655.0719778	0.037846716	1.525357478
6	2	9	0.181712	0.3644	80 - 90	84.88888889	> 95	98.5	Low	N	118.5992166	325.4643706	68.00541919	3896.273465	588.393725	0.04003878	1.332302115
6	2	10	0.165969	0.3644	80 - 90	84.88888889	> 95	98.5	Low	N	113.526522	311.5436938	61.76336717	3729.623077	600.1889152	0.044032353	1.105769897
6	3	1	0.160847	0.3644	80 - 90	84.88888889	> 95	98.5	Low	N	87.2409223	239.4097758	54.29684321	2866.07703	525.1244684	0.047286166	50.61663405
6	3	2	0.169405	0.3644	80 - 90	84.88888889	> 95	98.5	Low	N	86.60728627	237.6709283	58.01673608	2845.260542	562.8279795	0.042438252	48.96813125
6	3	3	0.160594	0.3644	80 - 90	84.88888889	> 95	98.5	Low	N	60.08465655	164.8865438	45.96500869	1973.927481	427.3734804	0.039822317	31.53189642
6	3	4	0.184317	0.3644	80 - 90	84.88888889	> 95	98.5	Low	N	41.61658338	114.2057722	35.40939756	1367.206244	342.5291738	0.042794738	27.39715568
6	3	5	0.144762	0.3644	80 - 90	84.88888889	> 95	98.5	Low	N	47.94159488	131.5631034	38.65010312	1574.998295	412.548335	0.03858847	17.64727182
6	3	6	0.167428	0.3644	80 - 90	84.88888889	> 95	98.5	Low	N	85.26611721	233.9904424	53.85818972	2801.199868	500.2932604	0.04129972	47.18112282
6	3	7	0.170218	0.3644	80 - 90	84.88888889	> 95	98.5	Low	N	82.97459542	227.7019633	56.04547044	2725.917789	527.1688419	0.041375131	45.33024037
6	3	8	0.222093	0.3644	80 - 90	84.88888889	> 95	98.5	Low	N	58.93410985	161.7291708	43.17708368	1936.129217	412.7835042	0.042382414	58.56995754
6	3	9	0.192655	0.3644	80 - 90	84.88888889	> 95	98.5	Low	N	64.77930398	177.7697694	42.8100883	2128.158097	422.8984277	0.040991112	44.19796568
6	3	10	0.154273	0.3644	80 - 90	84.88888889	> 95	98.5	Low	N	67.28182604	184.6372833	45.34961416	2210.372049	442.0009911	0.036126104	30.77905808
7	1	1	0.223194	0.5577	< 60	58.92857143	90 - 95	95	Low	N	34.85685405	62.50108311	15.86924265	748.2272521	181.1452914	0.03255309	35.09057012
7	1	2	0.172848	0.5577	< 60	58.92857143	90 - 95	95	Low	N	89.75003896	160.9288846	30.73870511	1926.548647	318.1174422	0.041856811	1.157214475
7	1	3	0.199686	0.5577	< 60	58.92857143	90 - 95	95	Low	N	91.68520627	164.3987919	30.56807456	1968.088395	314.5459566	0.037783251	1.464481098
7	1	4	0.176362	0.5577	< 60	58.92857143	90 - 95	95	Low	N	73.69762928	132.1456505	29.0843358	1581.972216	311.0903502	0.041367317	57.1589414
7	1	5	0.189973	0.5577	< 60	58.92857143	90 - 95	95	Low	N	83.13082611	149.060115	30.0509153	1784.462519	304.6804744	0.038794222	54.97722874
7	1	6	0.232836	0.5577	< 60	58.92857143	90 - 95	95	Low	N	60.99944785	109.3768116	25.56390211	1309.396688	268.6448467	0.049191706	1.182195682
7	1	7	0.282783	0.5577	< 60	58.92857143	90 - 95	95	Low	N	198.410041	355.7648215	50.98251087	4259.013149	421.9421719	0.035110131	5.764062558
7	1	8	0.14135	0.5577	< 60	58.92857143	90 - 95	95	Low	N	109.7497741	196.789984	40.41216474	2355.857237	435.1783857	0.037505347	1.288518713
7	1	9	0.220114	0.5577	< 60	58.92857143	90 - 95	95	Low	N	130.5844437	234.1481867	38.60899871	2803.088292	355.2864157	0.038650769	2.156652004
7	1	10	0.206048	0.5577	< 60	58.92857143	90 - 95	95	Low	N	70.08859427	125.6743666	26.66776801	1504.501703	286.4614984	0.044246249	48.9204847
7	2	1	0.298054	0.5577	< 60	58.92857143	90 - 95	95	Low	N	132.2299617	237.09873	40.41893774	2838.410511	381.3625775	0.047378899	21.6893652
7	2	2	0.294473	0.5577	< 60	58.92857143	90 - 95	95	Low	N	122.1310674	218.9906175	31.9954308	2621.630536	317.8430001	0.037115464	14.58306988
7	2	3	0.292918	0.5577	< 60	58.92857143	90 - 95	95	Low	N	159.0409268	285.1729009	45.19613763	3413.927013	374.3880488	0.038604726	1.611756681
7	2	4	0.289449	0.5577	< 60	58.92857143	90 - 95	95	Low	N	144.3695153	258.8659052	41.77400792	3098.994694	366.9834588	0.043796855	1.223320987
7	2	5	0.298782	0.5577	< 60	58.92857143	90 - 95	95	Low	N	193.1839456	346.3940212	49.09560823	4146.831282	416.7992988	0.044957561	4.228342568
7	2	6	0.270339	0.5577	< 60	58.92857143	90 - 95	95	Low	N	210.4080196	377.2781416	55.66262909	4516.558324	473.2884114	0.041074352	2.399576255
7	2	7	0.288837	0.5577	< 60	58.92857143	90 - 95	95	Low	N	207.7386456	372.4917439	54.71781575	4459.258306	443.8621381	0.040899925	3.003058046
7	2	8	0.28216	0.5577	< 60	58.92857143	90 - 95	95	Low	N	192.8419546	345.7808044	50.4742167	4139.490201	431.6793699	0.045969742	2.419319206
7	2	9	0.288087	0.5577	< 60	58.92857143	90 - 95	95	Low	N	195.3427051	350.2648468	48.34753599	4193.170595	419.8839323	0.040200072	2.337359953
7	2	10	0.28977	0.5577	< 60	58.92857143	90 - 95	95	Low	N	191.4753342	343.3303465	52.53039858	4110.15472	413.530465	0.039156406	2.194643298
7	3	1	0.229931	0.5577	< 60	58.92857143	90 - 95	95	Low	N	230.1626513	412.6997513	55.93627471	4940.605594	457.0063425	0.041065179	2.442361855
7	3	2	0.271701	0.5577	< 60	58.92857143	90 - 95	95	Low	N	197.8648605	354.78727	53.76056757	4247.31046	422.2184298	0.039312992	2.906499445
7	3	3	0.182533	0.5577	< 60	58.92857143	90 - 95	95	Low	N	192.180087	344.5940236	50.14338887	4125.28274	431.9740282	0.038075681	1.775215374
7	3	4	0.205369	0.5577	< 60	58.92857143	90 - 95	95	Low	N	226.6136607	406.3361317	53.10133465	4864.423977	476.3630687	0.037622384	1.638293185
7	3	5	0.234652	0.5577	< 60	58.92857143	90 - 95	95	Low	N	246.9733858	442.8427215	68.46248762	5301.460009	517.3097413	0.037010178	2.165057233
7	3	6	0.223044	0.5577	< 60	58.92857143	90 - 95	95	Low	N	237.2699984	425.4437841	63.1278928	5093.169872	506.7918923	0.038417613	1.918669724
7	3	7	0.366074	0.5577	< 60	58.92857143	90 - 95	95	Low	N	137.9479142	247.3514688	46.06815521	2961.150441	351.8064687	0.039558271	4.195365437
7	3	8	0.218404	0.5577	< 60	58.92857143	90 - 95	95	Low	N	243.8036706	437.1591727	64.07259032	5233.41981	502.0775384	0.04197537	1.842819512
7	3	9	0.212121	0.5577	< 60	58.92857143	90 - 95	95	Low	N	252.5626576	452.8647258	58.36890126	5421.437717	495.4955113	0.044889237	2.357954145
7	3	10	0.22235	0.5577	< 60	58.92857143	90 - 95	95	Low	N	225.439244	404.2303102	54.06869655	4839.214285	498.6915379	0.043398019	2.699994892
